# Distinct transcriptional responses to mild cold versus warm temperatures in adult *Drosophila melanogaster* ovaries

**DOI:** 10.64898/2026.09.24.754180

**Authors:** Ana Caroline P. Gandara, Zita Y. Gao, Yuh Chwen G. Lee, Daniela Drummond-Barbosa

## Abstract

Temperature influences fertility across diverse organisms, yet the mechanisms underlying how suboptimal temperatures affect gamete production and quality remain largely unknown. We previously showed that chronic exposure of adult *Drosophila melanogaster* females to mild cold promotes the maintenance of germline stem cells (GSCs) and high oocyte quality over time despite reducing the rates of oogenesis, while exposure to warm temperature causes death of early germline cysts and vitellogenic follicles and a severe decrease in oocyte quality. To explore potential mechanisms underlying these highly distinct responses, we compared the ovarian transcriptomes of females maintained at these temperatures (18°C or 29°C) to that of 25°C controls. We found that 18°C upregulates or downregulates ∼2.5 times as many genes as 29°C, indicating that the ovary mounts active physiological responses to mild cold and warm temperatures—as opposed to simply undergoing passive changes driven by thermodynamics.

Gene set enrichment analysis revealed modulation of genes involved in neuronal signaling in opposite directions at 18°C versus 29°C. Most genes, however, exhibit temperature-specific regulation: 29°C upregulates synaptic transmission genes and downregulates lipid biosynthesis genes, whereas 18°C upregulates actin cytoskeleton genes and downregulates cell adhesion and lipid organization genes. Notably, mild cold or warm temperature specifically modulated (either up or down) the expression of distinct sets of transposable elements (TEs), suggesting the existence of temperature-dependent TE regulatory mechanisms and/or downstream effects. Finally, we show that GSCs at 18°C have increased retrotransposon *R2* transcript levels, larger nucleolar size, and elevated levels of the known stemness factor phosphorylated Mad, leading to a working model whereby elevated ribosome biogenesis supports increased stemness signaling to promote GSC maintenance in mild cold. These findings suggest potential mechanisms and open new questions for investigation towards a deeper understanding of how temperature modulates gene expression and impacts germline development and quality—which are essential for the perpetuation of species.
