## Supplemental Table 5 for "Distinct transcriptional responses to mild cold versus warm temperatures in adult *Drosophila melanogaster* ovaries"

### Sheet: A) 29vs25
Family	baseMean	log2FoldChange	lfcSE	stat	pvalue	padj	superfamily	order
gypsy3	805.571	-2.30432	0.132123	-17.4408	4.04665e-68	5.01785e-66	Gypsy	LTR
rover	4220.51	1.89585	0.189453	10.007	1.42e-23	8.80403e-22	Gypsy	LTR
Burdock	1255.41	1.20182	0.123449	9.73535	2.13089e-22	8.80766e-21	Gypsy	LTR
297	3860.03	1.1097	0.126671	8.76051	1.94371e-18	6.02551e-17	Gypsy	LTR
springer	5617.33	0.797646	0.0950825	8.38899	4.90322e-17	1.216e-15	Gypsy	LTR
412	35877.9	0.868676	0.105059	8.26846	1.35695e-16	2.80437e-15	Gypsy	LTR
gypsy1	2810.69	0.756744	0.102094	7.41222	1.24204e-13	2.20018e-12	Gypsy	LTR
HMS-Beagle2	4194.44	1.04342	0.176268	5.91954	3.22848e-09	5.00415e-08	Gypsy	LTR
flea	2779.15	0.878025	0.151789	5.78449	7.27323e-09	1.00209e-07	Gypsy	LTR
jockey	2596.6	0.582631	0.10976	5.30823	1.10698e-07	1.37265e-06	Jockey	LINE
gypsy9	112.542	1.05728	0.218332	4.84251	1.28208e-06	1.44526e-05	Gypsy	LTR
transib3	681.301	-0.467558	0.0990907	-4.71848	2.3761e-06	2.4553e-05	Transib	DNA
blood	4647.84	-0.471842	0.101826	-4.63379	3.59025e-06	3.42455e-05	Gypsy	LTR
gypsy10	486.464	-0.654213	0.145313	-4.5021	6.7284e-06	5.82639e-05	Gypsy	LTR
invader3	1783.71	0.502386	0.111834	4.49223	7.04805e-06	5.82639e-05	Gypsy	LTR
Rt1b	1541.63	-0.519822	0.117292	-4.43186	9.34243e-06	7.24038e-05	R1	LINE
rooA	3712.02	0.513582	0.121205	4.23729	2.2623e-05	0.000160803	Bel-Pao	LTR
invader2	1382.24	-0.450573	0.106512	-4.23026	2.33424e-05	0.000160803	Gypsy	LTR
3S18	13773.6	0.581365	0.139151	4.17795	2.94151e-05	0.000191972	Bel-Pao	LTR
17.6	3441.27	-0.691522	0.170961	-4.04492	5.2342e-05	0.000316559	Gypsy	LTR
invader6	117.924	-0.921977	0.228252	-4.0393	5.36108e-05	0.000316559	Gypsy	LTR
HMS-Beagle	5384.48	-0.587601	0.146218	-4.01865	5.85315e-05	0.000329905	Gypsy	LTR
Doc3-element	3217.51	0.394766	0.100318	3.93513	8.31513e-05	0.000433917	Jockey	LINE
gtwin	240.233	-0.676722	0.172074	-3.93274	8.3984e-05	0.000433917	Gypsy	LTR
gypsy	70620.2	0.566269	0.148429	3.81507	0.000136143	0.000675271	Gypsy	LTR
Helena	43.8316	-1.35073	0.356213	-3.7919	0.000149499	0.000712994	Jockey	LINE
gypsy4	587.331	-0.412692	0.109212	-3.7788	0.000157583	0.000723713	Gypsy	LTR
NOF	766.214	0.524304	0.140914	3.72074	0.000198636	0.000879673	MuDR	DNA
G4	434.934	-0.497608	0.134304	-3.70509	0.000211319	0.00090357	Jockey	LINE
baggins	321.969	-0.475129	0.140166	-3.38976	0.000699541	0.00289144	Loa	LINE
gypsy12	578.646	0.571585	0.18034	3.16949	0.00152707	0.00610829	Gypsy	LTR
Stalker2	7165.61	-0.286463	0.0953769	-3.00349	0.00266903	0.0103425	Gypsy	LTR
McClintock	281.345	0.425872	0.145616	2.92463	0.00344866	0.0129586	Gypsy	LTR
gypsy2	178.289	-0.375452	0.132841	-2.82632	0.00470862	0.0171726	Gypsy	LTR
HeT-A	1693.34	0.365111	0.134402	2.71656	0.00659637	0.02337	Jockey	LINE
gypsy11	99.9039	-0.552189	0.20892	-2.64306	0.00821612	0.0283	Gypsy	LTR
transib2	297.632	0.359035	0.136506	2.63017	0.0085342	0.0286011	Transib	DNA
G7	8.33399	-1.2974	0.503018	-2.57923	0.00990212	0.0323122	Jockey	LINE
GATE	795.314	0.255172	0.0999883	2.55202	0.0107101	0.0340526	Bel-Pao	LTR
1731	605.719	0.321757	0.129883	2.47729	0.0132384	0.0410391	Copia	LTR
TART-B	7078.07	-0.20011	0.0814202	-2.45774	0.0139813	0.0422849	Jockey	LINE
R1A1-element	2092.54	0.349934	0.143395	2.44034	0.0146733	0.0433213	R1	LINE
Porto1	348.549	-0.318273	0.134683	-2.36313	0.0181212	0.0522566	Jockey	LINE
looper1	83.9517	-0.608372	0.259202	-2.34709	0.0189205	0.0533214	PiggyBac	DNA
S-element	1096.52	0.252343	0.111799	2.25711	0.0240011	0.0661364	Tc1-Mariner	DNA
Ivk	683.692	-0.318023	0.152426	-2.08641	0.0369418	0.0979025	I	LINE
frogger	43.4324	0.683453	0.327862	2.08457	0.0371082	0.0979025	Copia	LTR
R2-element	216.107	-0.366397	0.18478	-1.98288	0.0473813	0.122056	R2	LINE
gypsy8	156.189	-0.360147	0.182656	-1.97172	0.048642	0.122056	Gypsy	LTR
Dm88	625.789	-0.225772	0.114797	-1.96671	0.0492163	0.122056	Copia	LTR
Tirant	58305.5	-0.335214	0.176479	-1.89946	0.0575046	0.139815	Gypsy	LTR
Bari2	48.1336	0.532995	0.281942	1.89044	0.0586987	0.139974	Tc1-Mariner	DNA
invader4	236.322	-0.283909	0.15674	-1.81134	0.0700879	0.163979	Gypsy	LTR
TART-C	1231.08	-0.277901	0.156263	-1.77842	0.0753344	0.17299	Jockey	LINE
accord2	12447.9	-0.454601	0.272316	-1.66939	0.0950411	0.210087	Gypsy	LTR
mariner2	787.229	0.227491	0.136743	1.66364	0.096185	0.210087	Tc1-Mariner	DNA
Max-element	22920.5	0.131652	0.0792269	1.6617	0.0965724	0.210087	Bel-Pao	LTR
Q-element	1.72601	0.877944	0.534598	1.64225	0.100538	0.214943	CR1	LINE
pogo	22320.1	0.25522	0.157876	1.61658	0.105969	0.222715	Tc1-Mariner	DNA
1360	4592.44	0.169339	0.106089	1.5962	0.110443	0.228249	P	DNA
hobo	181.852	0.288974	0.183005	1.57905	0.114325	0.230682	hAT	DNA
gypsy7	106.945	-0.387563	0.246129	-1.57463	0.115341	0.230682	Gypsy	LTR
TAHRE	342.982	0.245093	0.160271	1.52924	0.126205	0.248403	Jockey	LINE
copia	203921	-0.187624	0.125235	-1.49817	0.134089	0.259798	Copia	LTR
Doc4-element	50.65	-0.439681	0.310448	-1.41628	0.156694	0.298925	Jockey	LINE
TART-A	15560.7	0.115509	0.0871719	1.32507	0.185149	0.340027	Jockey	LINE
I-element	1545.21	0.154549	0.116812	1.32305	0.185818	0.340027	I	LINE
opus	4564.8	0.149541	0.113194	1.32111	0.186466	0.340027	Gypsy	LTR
Idefix	1197.53	0.169687	0.13304	1.27546	0.202147	0.358998	Gypsy	LTR
ZAM	580.22	-0.138629	0.108813	-1.27401	0.20266	0.358998	Gypsy	LTR
aurora-element	99.8533	-0.310498	0.248143	-1.25129	0.210829	0.368208	Bel-Pao	LTR
Tom1	1304.32	-0.143363	0.12104	-1.18443	0.236243	0.406863	Gypsy	LTR
Tc1	1691.16	-0.124674	0.11104	-1.12279	0.261529	0.443074	Tc1-Mariner	DNA
Xanthias	797.242	0.124422	0.111609	1.1148	0.264936	0.443074	Copia	LTR
Stalker4	1244.16	-0.147529	0.133184	-1.10771	0.267989	0.443074	Gypsy	LTR
Juan	2199.23	-0.10034	0.0922033	-1.08824	0.276488	0.451111	Jockey	LINE
roo	8622.49	-0.0807001	0.0774251	-1.0423	0.297273	0.473966	Bel-Pao	LTR
Quasimodo	519.502	0.129759	0.125385	1.03489	0.300722	0.473966	Gypsy	LTR
G-element	66.179	-0.265896	0.257592	-1.03223	0.301962	0.473966	Jockey	LINE
F-element	3965.27	0.17901	0.179271	0.998549	0.318013	0.492921	Jockey	LINE
Transpac	2590.31	-0.0970605	0.0980221	-0.990189	0.322082	0.493063	Gypsy	LTR
BS4	1.26607	-0.31004	0.315066	-0.984049	0.325092	0	Jockey	LINE
gypsy6	322.091	-0.143689	0.152089	-0.94477	0.344776	0.521369	Gypsy	LTR
mdg1	4952.71	0.0948965	0.102222	0.928338	0.353232	0.527721	Gypsy	LTR
Tc3	99.4627	0.164706	0.184764	0.891436	0.372695	0.550169	Tc1-Mariner	DNA
S2	116.463	0.192771	0.220219	0.87536	0.381378	0.556363	Tc1-Mariner	DNA
transib4	191.373	0.134511	0.155993	0.862289	0.388528	0.560204	Transib	DNA
transib1	39.8059	-0.247399	0.289943	-0.853267	0.393511	0.560866	Transib	DNA
accord	487.639	-0.121774	0.15557	-0.782761	0.433767	0.611218	Gypsy	LTR
G6	54.9888	0.198866	0.282695	0.703467	0.481765	0.671223	Jockey	LINE
Cr1a	1344.23	0.062255	0.0897566	0.693598	0.487935	0.672265	CR1	LINE
Bari1	480.046	0.137669	0.201683	0.6826	0.49486	0.674315	Tc1-Mariner	DNA
hopper2	22.0802	0.230719	0.351995	0.655462	0.51217	0.684017	Transib	DNA
mdg3	1127.35	0.0840855	0.129587	0.648874	0.51642	0.684017	Gypsy	LTR
Fw2	39.9973	-0.19696	0.305074	-0.645614	0.518529	0.684017	Jockey	LINE
diver2	254.135	-0.0842252	0.133841	-0.629291	0.529159	0.690691	Bel-Pao	LTR
invader5	14.4954	-0.271732	0.465877	-0.58327	0.559712	0.718653	Gypsy	LTR
hopper	892.561	0.0730423	0.126464	0.577572	0.563553	0.718653	Transib	DNA
Doc2-element	1093.03	-0.0905342	0.159968	-0.565951	0.571427	0.718653	Jockey	LINE
Circe	65.8845	-0.144431	0.256759	-0.562518	0.573763	0.718653	Gypsy	LTR
Rt1a	219.131	-0.0874602	0.162211	-0.539176	0.589765	0.731309	R1	LINE
R1-2	26.861	-0.178314	0.345765	-0.515708	0.606058	0.744072	R1	LINE
Helitron	0.260165	0.158537	0.307789	0.515084	0.606494	0	Helitron	RC
HB	532.18	0.0579996	0.115109	0.503868	0.614354	0.746862	Tc1-Mariner	DNA
Stalker3	5.98459	-0.261538	0.538617	-0.485572	0.62727	0.755161	Gypsy	LTR
G5A	1658.92	0.0494148	0.103781	0.476144	0.633971	0.755889	Jockey	LINE
INE-1	11.8766	-0.228959	0.496755	-0.46091	0.644863	0.757788	Helitron	DNA
BS	3132.26	-0.0857892	0.187788	-0.45684	0.647786	0.757788	Jockey	LINE
Tc1-2	584.428	-0.0495894	0.119723	-0.414199	0.678728	0.786563	Tc1-Mariner	DNA
Stalker	996.924	0.0519308	0.132558	0.39176	0.695236	0.798234	Gypsy	LTR
Rt1c	196.715	0.0497607	0.185185	0.268709	0.788154	0.896615	R1	LINE
G2	318.088	-0.0415759	0.16183	-0.256912	0.797247	0.898715	Jockey	LINE
P-element	0.0921327	0.0790666	0.307789	0.256885	0.797267	0	P	DNA
micropia	226.547	-0.034197	0.140066	-0.24415	0.807115	0.901642	Gypsy	LTR
Fw3	54.192	0.0622262	0.28974	0.214765	0.82995	0.911384	Jockey	LINE
FB	2471.81	0.0539513	0.261107	0.206625	0.836303	0.911384	Tc1-Mariner	DNA
Tabor	2569.93	-0.0281316	0.137496	-0.204599	0.837885	0.911384	Gypsy	LTR
diver	41949.5	-0.034624	0.179996	-0.192359	0.847461	0.913784	Bel-Pao	LTR
G3	75.2873	-0.0312077	0.225686	-0.138279	0.89002	0.9514	Jockey	LINE
jockey2	157.279	-0.0181347	0.187931	-0.0964967	0.923126	0.975168	Jockey	LINE
Osvaldo	49.3876	0.0217036	0.240127	0.0903838	0.927982	0.975168	Gypsy	LTR
invader1	483.806	-0.00540148	0.130882	-0.0412698	0.967081	0.999589	Gypsy	LTR
X-element	546.508	0.00526516	0.12861	0.0409391	0.967344	0.999589	Jockey	LINE
gypsy5	39.3468	-0.00762505	0.317312	-0.0240301	0.980829	0.999945	Gypsy	LTR
Doc	12207.1	-0.00262267	0.17866	-0.0146796	0.988288	0.999945	Jockey	LINE
G5	487.24	-4.67811e-05	0.139154	-0.000336182	0.999732	0.999945	Jockey	LINE
BS3	131.853	1.06691e-05	0.156064	6.83635e-05	0.999945	0.999945	Jockey	LINE

### Sheet: B) 18vs25
Family	baseMean	log2FoldChange	lfcSE	stat	pvalue	padj	superfamily	order
gypsy	70620.2	-1.73951	0.148462	-11.7168	1.04516e-31	1.32736e-29	Gypsy	LTR
Stalker4	1244.16	1.51875	0.13183	11.5205	1.04006e-30	6.60439e-29	Gypsy	LTR
Stalker	996.924	1.40752	0.131233	10.7253	7.74136e-27	3.27717e-25	Gypsy	LTR
Bari1	480.046	2.00269	0.199297	10.0488	9.30364e-24	2.9539e-22	Tc1-Mariner	DNA
R2-element	216.107	1.54723	0.178228	8.68122	3.91552e-18	9.94543e-17	R2	LINE
rooA	3712.02	-1.04565	0.121606	-8.59869	8.06308e-18	1.70668e-16	Bel-Pao	LTR
jockey	2596.6	-0.875352	0.110323	-7.93444	2.11452e-15	3.83633e-14	Jockey	LINE
gypsy1	2810.69	-0.806937	0.102699	-7.85732	3.92432e-15	5.60363e-14	Gypsy	LTR
springer	5617.33	-0.749455	0.095401	-7.85584	3.97108e-15	5.60363e-14	Gypsy	LTR
Stalker2	7165.61	0.731425	0.0951635	7.68598	1.5183e-14	1.92824e-13	Gypsy	LTR
invader6	117.924	1.59583	0.213627	7.47019	8.00792e-14	9.2455e-13	Gypsy	LTR
flea	2779.15	-1.13331	0.152379	-7.43743	1.0266e-13	1.08648e-12	Gypsy	LTR
Juan	2199.23	0.670491	0.0916492	7.31584	2.55776e-13	2.49873e-12	Jockey	LINE
412	35877.9	-0.748151	0.105106	-7.11803	1.09483e-12	9.93165e-12	Gypsy	LTR
GATE	795.314	-0.674311	0.101083	-6.67083	2.54353e-11	2.15352e-10	Bel-Pao	LTR
baggins	321.969	0.892032	0.135894	6.56419	5.23154e-11	4.15254e-10	Loa	LINE
Burdock	1255.41	0.793884	0.123559	6.42516	1.31731e-10	9.84107e-10	Gypsy	LTR
opus	4564.8	-0.676266	0.113338	-5.96682	2.41927e-09	1.70693e-08	Gypsy	LTR
gypsy3	805.571	0.732543	0.125044	5.85829	4.67658e-09	3.12592e-08	Gypsy	LTR
rover	4220.51	-1.10578	0.190014	-5.81943	5.90482e-09	3.74956e-08	Gypsy	LTR
Doc3-element	3217.51	-0.561969	0.100592	-5.5866	2.31565e-08	1.40042e-07	Jockey	LINE
invader3	1783.71	0.62251	0.111659	5.57512	2.47355e-08	1.42791e-07	Gypsy	LTR
gtwin	240.233	0.909231	0.166617	5.45702	4.84204e-08	2.67365e-07	Gypsy	LTR
R1A1-element	2092.54	-0.771263	0.143762	-5.36487	8.10079e-08	4.28667e-07	R1	LINE
gypsy9	112.542	-1.22074	0.229239	-5.32515	1.00867e-07	5.12405e-07	Gypsy	LTR
mariner2	787.229	0.712581	0.136065	5.23705	1.63167e-07	7.9701e-07	Tc1-Mariner	DNA
G5	487.24	-0.698605	0.140006	-4.98981	6.04387e-07	2.84286e-06	Jockey	LINE
Idefix	1197.53	0.619354	0.132598	4.67091	2.99872e-06	1.36013e-05	Gypsy	LTR
G6	54.9888	1.283	0.275487	4.65719	3.20552e-06	1.4038e-05	Jockey	LINE
invader2	1382.24	0.490488	0.105557	4.64664	3.37378e-06	1.42824e-05	Gypsy	LTR
ZAM	580.22	-0.504762	0.109086	-4.62718	3.70675e-06	1.51857e-05	Gypsy	LTR
looper1	83.9517	1.14672	0.249093	4.60359	4.15266e-06	1.64809e-05	PiggyBac	DNA
jockey2	157.279	-0.822548	0.190244	-4.32365	1.53471e-05	5.90632e-05	Jockey	LINE
Porto1	348.549	-0.566375	0.134743	-4.20338	2.62954e-05	9.8221e-05	Jockey	LINE
Doc2-element	1093.03	-0.66695	0.160209	-4.16301	3.14076e-05	0.000113965	Jockey	LINE
TART-B	7078.07	0.331337	0.0812675	4.07712	4.5597e-05	0.000160856	Jockey	LINE
HMS-Beagle2	4194.44	-0.713564	0.176519	-4.04241	5.29042e-05	0.00018159	Gypsy	LTR
Tc1-2	584.428	0.464119	0.118563	3.91452	9.05845e-05	0.000302743	Tc1-Mariner	DNA
HeT-A	1693.34	-0.507466	0.134733	-3.76646	0.000165577	0.000539185	Jockey	LINE
TART-C	1231.08	0.566691	0.155645	3.64091	0.000271673	0.000862561	Jockey	LINE
BS3	131.853	0.53922	0.152156	3.54387	0.000394302	0.00122138	Jockey	LINE
diver	41949.5	-0.634024	0.180002	-3.52231	0.000427799	0.00129358	Bel-Pao	LTR
TAHRE	342.982	-0.567541	0.161498	-3.51423	0.000441033	0.00130259	Jockey	LINE
Tabor	2569.93	-0.478931	0.137571	-3.48133	0.000498926	0.00144008	Gypsy	LTR
gypsy4	587.331	0.366728	0.107342	3.41644	0.000634451	0.00179056	Gypsy	LTR
HB	532.18	-0.388759	0.115532	-3.36493	0.00076562	0.00211378	Tc1-Mariner	DNA
F-element	3965.27	-0.602028	0.17936	-3.35654	0.000789239	0.00213263	Jockey	LINE
McClintock	281.345	-0.480149	0.147504	-3.25516	0.00113327	0.00299844	Gypsy	LTR
G4	434.934	-0.423804	0.133665	-3.17065	0.00152097	0.00394212	Jockey	LINE
aurora-element	99.8533	0.763693	0.242927	3.14372	0.00166816	0.00423713	Bel-Pao	LTR
gypsy7	106.945	0.736503	0.240926	3.05697	0.00223584	0.00556769	Gypsy	LTR
mdg1	4952.71	0.31014	0.102126	3.03682	0.00239085	0.0058392	Gypsy	LTR
297	3860.03	0.382454	0.126772	3.01686	0.00255408	0.00612015	Gypsy	LTR
gypsy8	156.189	0.535716	0.178329	3.0041	0.00266371	0.0062623	Gypsy	LTR
Xanthias	797.242	0.333091	0.111081	2.99862	0.00271202	0.0062623	Copia	LTR
TART-A	15560.7	-0.25858	0.0871846	-2.96589	0.00301809	0.00684459	Jockey	LINE
Doc	12207.1	-0.526632	0.178676	-2.94742	0.00320438	0.00713959	Jockey	LINE
invader4	236.322	0.450335	0.153854	2.92702	0.00342222	0.00749348	Gypsy	LTR
mdg3	1127.35	-0.372619	0.129769	-2.8714	0.00408652	0.00879641	Gypsy	LTR
Tom1	1304.32	0.34222	0.120535	2.83917	0.00452308	0.00957386	Gypsy	LTR
blood	4647.84	0.287843	0.101574	2.83384	0.0045992	0.00957539	Gypsy	LTR
Osvaldo	49.3876	0.639946	0.233474	2.74097	0.00612573	0.0125479	Gypsy	LTR
hopper	892.561	-0.320407	0.126635	-2.53017	0.0114008	0.0229825	Transib	DNA
1731	605.719	-0.324563	0.130485	-2.48735	0.0128698	0.0255386	Copia	LTR
BS	3132.26	-0.405572	0.187806	-2.15953	0.030809	0.0601961	Jockey	LINE
HMS-Beagle	5384.48	-0.311525	0.146139	-2.1317	0.0330315	0.0633058	Gypsy	LTR
gypsy2	178.289	-0.278663	0.131217	-2.12368	0.0336967	0.0633058	Gypsy	LTR
Transpac	2590.31	-0.20782	0.0979681	-2.12131	0.033896	0.0633058	Gypsy	LTR
invader1	483.806	-0.269952	0.130952	-2.06146	0.0392595	0.0722602	Gypsy	LTR
accord	487.639	-0.312151	0.155516	-2.00719	0.0447293	0.0811517	Gypsy	LTR
Fw3	54.192	-0.560595	0.292084	-1.91929	0.0549475	0.0982865	Jockey	LINE
diver2	254.135	0.251226	0.132028	1.90283	0.0570628	0.0995337	Bel-Pao	LTR
Cr1a	1344.23	-0.170505	0.0897627	-1.8995	0.0574985	0.0995337	CR1	LINE
Bari2	48.1336	-0.545493	0.287749	-1.89573	0.057996	0.0995337	Tc1-Mariner	DNA
S-element	1096.52	0.190596	0.111654	1.70702	0.0878184	0.146781	Tc1-Mariner	DNA
S2	116.463	-0.37825	0.221598	-1.70692	0.0878372	0.146781	Tc1-Mariner	DNA
I-element	1545.21	0.193434	0.116653	1.6582	0.0972777	0.159414	I	LINE
transib4	191.373	-0.259208	0.156614	-1.65508	0.097908	0.159414	Transib	DNA
Stalker3	5.98459	0.846186	0.532392	1.5894	0.111969	0.180001	Gypsy	LTR
1360	4592.44	0.165782	0.106038	1.56341	0.117956	0.187255	P	DNA
Ivk	683.692	-0.236574	0.152081	-1.55558	0.119808	0.187847	I	LINE
gypsy6	322.091	0.22822	0.150755	1.51385	0.130064	0.201441	Gypsy	LTR
Fw2	39.9973	0.447597	0.299045	1.49676	0.134457	0.205735	Jockey	LINE
hobo	181.852	-0.271432	0.184068	-1.47463	0.140311	0.212137	hAT	DNA
transib2	297.632	-0.199831	0.137405	-1.45433	0.145856	0.217926	Transib	DNA
Doc4-element	50.65	-0.437012	0.309121	-1.41373	0.157442	0.232502	Jockey	LINE
Rt1a	219.131	0.221726	0.1606	1.38061	0.167398	0.244363	R1	LINE
Rt1c	196.715	0.236199	0.18403	1.28348	0.199323	0.28766	R1	LINE
roo	8622.49	-0.0967687	0.0773878	-1.25044	0.21114	0.301289	Bel-Pao	LTR
Q-element	1.72601	0.633835	0.534511	1.18582	0.235693	0.332588	CR1	LINE
INE-1	11.8766	0.564865	0.491486	1.1493	0.250432	0.347827	Helitron	DNA
BS4	1.26607	-0.361386	0.315461	-1.14558	0.251969	0.347827	Jockey	LINE
invader5	14.4954	0.496408	0.459789	1.07964	0.280301	0.382371	Gypsy	LTR
G2	318.088	-0.17352	0.161628	-1.07357	0.283015	0.382371	Jockey	LINE
G-element	66.179	0.267893	0.253341	1.05744	0.290312	0.384452	Jockey	LINE
Helena	43.8316	0.363179	0.343664	1.05679	0.290609	0.384452	Jockey	LINE
Tc1	1691.16	-0.114503	0.110893	-1.03255	0.301815	0.39516	Tc1-Mariner	DNA
Tc3	99.4627	-0.18457	0.185479	-0.995103	0.319686	0.410964	Tc1-Mariner	DNA
17.6	3441.27	-0.169734	0.170806	-0.993723	0.320358	0.410964	Gypsy	LTR
X-element	546.508	-0.117516	0.128444	-0.91492	0.360234	0.457497	Jockey	LINE
transib3	681.301	0.0878149	0.097675	0.899052	0.368625	0.463519	Transib	DNA
Circe	65.8845	0.205727	0.25357	0.811322	0.417181	0.518066	Gypsy	LTR
copia	203921	0.100955	0.125233	0.806136	0.420164	0.518066	Copia	LTR
R1-2	26.861	-0.260092	0.344576	-0.754817	0.450359	0.549957	R1	LINE
gypsy10	486.464	0.104651	0.143605	0.728743	0.466159	0.56383	Gypsy	LTR
Dm88	625.789	0.0812486	0.113939	0.71309	0.47579	0.570051	Copia	LTR
3S18	13773.6	0.0863023	0.139165	0.620142	0.535164	0.635195	Bel-Pao	LTR
G3	75.2873	-0.127403	0.224934	-0.566402	0.571121	0.671596	Jockey	LINE
hopper2	22.0802	0.18466	0.350414	0.526975	0.598211	0.696998	Transib	DNA
Rt1b	1541.63	0.0559095	0.11675	0.478881	0.632023	0.729699	R1	LINE
G5A	1658.92	0.0457675	0.103636	0.441619	0.658765	0.749332	Jockey	LINE
NOF	766.214	-0.0619838	0.141267	-0.43877	0.660828	0.749332	MuDR	DNA
G7	8.33399	0.184058	0.486926	0.378	0.705431	0.792829	Jockey	LINE
frogger	43.4324	-0.108165	0.330849	-0.326931	0.74372	0.828531	Copia	LTR
micropia	226.547	-0.0410742	0.139304	-0.294853	0.768106	0.848257	Gypsy	LTR
Quasimodo	519.502	0.0318075	0.12517	0.254115	0.799407	0.875213	Gypsy	LTR
gypsy12	578.646	0.0435297	0.180628	0.240991	0.809562	0.878755	Gypsy	LTR
gypsy11	99.9039	0.0423458	0.204544	0.207025	0.83599	0.893534	Gypsy	LTR
Tirant	58305.5	0.03625	0.176473	0.205414	0.837249	0.893534	Gypsy	LTR
pogo	22320.1	-0.0242991	0.157878	-0.153911	0.87768	0.928878	Tc1-Mariner	DNA
transib1	39.8059	-0.039942	0.286579	-0.139375	0.889154	0.933244	Transib	DNA
accord2	12447.9	-0.0205937	0.272297	-0.0756295	0.939714	0.970799	Gypsy	LTR
Max-element	22920.5	-0.00594079	0.0792213	-0.0749898	0.940223	0.970799	Bel-Pao	LTR
FB	2471.81	-0.0152945	0.261085	-0.0585807	0.953286	0.976349	Tc1-Mariner	DNA
gypsy5	39.3468	-0.0132202	0.315891	-0.0418506	0.966618	0.982084	Gypsy	LTR
Helitron	0.260165	0	0.307789	0	1	1	Helitron	RC
P-element	0.0921327	0	0.307789	0	1	1	P	DNA

### Sheet: C) Venn diagrams
18C up	29c up	common up 18 up 29	18C down	29c down	common down 18 down 29	18C up	29c down	common up 18 down 29	18C down	29c up	common down 18 up 29
297	297	297	412	17.6	G4	297	17.6	baggins	412	297	412
aurora-element	412	aurora-element	1731	baggins		aurora-element	baggins	blood	1731	412	1731
baggins	1731	baggins	diver	blood		baggins	blood	gtwin	diver	1731	Doc3-element
Bari1	3S18		Doc	G4		Bari1	G4	gypsy3	Doc	3S18	flea
blood	Burdock		Doc2-element	G7		blood	G7	gypsy4	Doc2-element	Burdock	GATE
BS3	Doc3-element		Doc3-element	gtwin		BS3	gtwin	invader2	Doc3-element	Doc3-element	gypsy
Burdock	flea		F-element	gypsy10		Burdock	gypsy10	invader6	F-element	flea	gypsy1
G6	GATE		flea	gypsy11		G6	gypsy11	Stalker2	flea	GATE	gypsy9
gtwin	gypsy		G4	gypsy2		gtwin	gypsy2	TART-B	G4	gypsy	HeT-A
gypsy3	gypsy1		G5	gypsy3		gypsy3	gypsy3		G5	gypsy1	HMS-Beagle2
gypsy4	gypsy12		GATE	gypsy4		gypsy4	gypsy4		GATE	gypsy12	jockey
gypsy7	gypsy9		gypsy	Helena		gypsy7	Helena		gypsy	gypsy9	McClintock
gypsy8	HeT-A		gypsy1	HMS-Beagle		gypsy8	HMS-Beagle		gypsy1	HeT-A	R1A1-element
Idefix	HMS-Beagle2		gypsy9	invader2		Idefix	invader2		gypsy9	HMS-Beagle2	rooA
invader2	invader3		HB	invader6		invader2	invader6		HB	invader3	rover
invader3	jockey		HeT-A	Rt1b		invader3	Rt1b		HeT-A	jockey	springer
invader4	McClintock		HMS-Beagle2	Stalker2		invader4	Stalker2		HMS-Beagle2	McClintock
invader6	NOF		hopper	TART-B		invader6	TART-B		hopper	NOF
Juan	R1A1-element		jockey	transib3		Juan	transib3		jockey	R1A1-element
looper1	rooA		jockey2			looper1			jockey2	rooA
mariner2	rover		McClintock			mariner2			McClintock	rover
mdg1	springer		mdg3			mdg1			mdg3	springer
Osvaldo	transib2		opus			Osvaldo			opus	transib2
R2-element			Porto1			R2-element			Porto1
Stalker			R1A1-element			Stalker			R1A1-element
Stalker2			rooA			Stalker2			rooA
Stalker4			rover			Stalker4			rover
TART-B			springer			TART-B			springer
TART-C			Tabor			TART-C			Tabor
Tc1-2			TAHRE			Tc1-2			TAHRE
Tom1			TART-A			Tom1			TART-A
Xanthias			ZAM			Xanthias			ZAM

### Sheet: D) nanoplate PCR raw data
well	Sample/NTC/Control	Reaction Mix	Target	IC	Control type	Copies/µL	CI (95%)	Partitions (valid)	Partitions (positive)	Partitions (negative)	Threshold
A7	-	R2	R2	-	-	1439.9	0.04	6452	2436	4016	22.95
A8	-	R2	R2	-	-	1596.2	0.034	8237	3335	4902	19.76
A9	-	R2	R2	-	-	1591.5	0.043	5315	2169	3146	26.14
B7	-	R2	R2	-	-	1482.4	0.037	7770	2900	4870	21.04
B8	-	R2	R2	-	-	1489.5	0.036	8151	3059	5092	21.04
B9	-	R2	R2	-	-	1756.6	0.035	7462	3205	4257	21.04
H4	-	R2	R2	-	-	1580.4	0.034	8240	3321	4919	22.31
H5	-	R2	R2	-	-	1482.3	0.036	7992	3028	4964	18.49
H6	-	R2	R2	-	-	1476.9	0.036	8119	3097	5022	17.21
H10		water	R2	-	-	1341.3	0.037	8185	2903	5282	15.3
D1	-	-	R2	-	-	0.366	1.475	8272	1	8271	33.41
D2	-	-	R2	-	-	3.02	0.693	8273	8	8265	21.68
D3	-	-	R2	-	-	1.145	1.064	8275	3	8272	11.73
E1	-	-	R2	-	-	73.09	0.14	8270	197	8073	19.13
E2	-	-	R2	-	-	150.4	0.099	8291	390	7901	17.21
E3	-	-	R2	-	-	45.57	0.182	8252	116	8136	22.31
F1	-	-	R2	-	-	63.62	0.15	8180	170	8010	19.76
F2	-	-	R2	-	-	148.1	0.1	8284	388	7896	21.04
F3	-	-	R2	-	-	30.76	0.218	8257	81	8176	16.58
H2	water	water	R2	-	-	0	-	8268	0	8268	37.23
A1	-	-	R2	-	-	2.056	0.146	8292	180	8112	21.68
A2	-	-	R2	-	-	2.069	0.101	7660	379	7281	14.66
A3	-	-	R2	-	-	1.265	0.221	8271	79	8192	18.49
A4	-	-	R2	-	-	202	0.039	8227	2595	5632	36.34
A5	-	-	R2	-	-	67.68	0.036	8201	3074	5127	37.61
A6	-	-	R2	-	-	50.98	0.039	8161	2543	5618	30.6
B1	-	-	R2	-	-	2.903	1.191	8281	2	8279	19.38
B2	-	-	R2	-	-	1.262	0.045	8213	1946	6267	15.3
B3	-	-	R2	-	-	0.424	0.038	8176	2690	5486	22.31
C1	-	-	R2	-	-	3.396	0.13	8308	226	8082	27.41
C2	-	-	R2	-	-	1.71	0.039	8184	2563	5621	17.85
C3	-	-	R2	-	-	1.735	0.043	8149	2082	6067	14.66
D1	-	-	R2	-	-	204.3	0.153	8269	164	8105	24.23
D2	-	-	R2	-	-	77.82	1.475	8272	1	8271	33.41
D3	-	-	R2	-	-	40.94	0.693	8273	8	8265	21.68
E2	-	-	R2	-	-	81.79	0.099	8291	390	7901	17.21
E3	-	-	R2	-	-	44.43	0.182	8252	116	8136	22.31
F1	-	-	R2	-	-	205.2	0.218	8257	81	8176	16.58
F2	-	-	R2	-	-	87.35	0.112	8264	305	7959	23.59
F3	-	-	R2	-	-	48.3	0.223	8267	77	8190	17.85
G2	-	-	R2	-	-	92.6	0.033	7530	3764	3766	19.76
G3	-	-	R2	-	-	41.21	0.079	8248	609	7639	17.85
H1	water	-	R2	-	-	218.9	-	8246	0	8246	14.28
H2	water	-	R2	-	-	83.82	-	8257	0	8257	15.56
H3	water	-	R2	-	-	53.22	-	8173	0	8173	15.56
H10		water	R2			0
A7	-	-	gypsy	-	-	1451.8	0.038	8210	2736	5474	58.65
A8	-	-	gypsy	-	-	441.2	0.063	8283	957	7326	116.66
A9	-	-	gypsy	-	-	3301.6	0.029	8285	4988	3297	69.49
B7	-	-	gypsy	-	-	1129.9	0.042	8260	2151	6109	100.73
B8	-	-	gypsy	-	-	408.7	0.066	8291	870	7421	59.93
B9	-	-	gypsy	-	-	2607.1	0.031	8289	4233	4056	63.11
C7	-	-	gypsy	-	-	516.8	0.061	8267	1051	7216	56.74
C8	-	-	gypsy	-	-	349.4	0.073	8289	723	7566	61.2
C9	-	-	gypsy	-	-	1292.8	0.04	8224	2397	5827	80.33
E4	-	-	gypsy	-	-	262.4	0.082	8281	569	7712	58.01
E5	-	-	gypsy	-	-	14.56	0.346	8287	32	8255	68.21
E6	-	-	gypsy	-	-	11.01	0.4	8268	24	8244	94.35
E7	-	-	gypsy	-	-	555.3	0.059	8275	1115	7160	63.11
E8	-	-	gypsy	-	-	281.2	0.081	8267	592	7675	61.2
E9	-	-	gypsy	-	-	973.6	0.046	8209	1855	6354	63.11
F4	-	-	gypsy	-	-	264.2	0.081	8289	579	7710	58.01
F5	-	-	gypsy	-	-	13.34	0.358	8287	30	8257	65.03
F6	-	-	gypsy	-	-	0	-	2904	0	2904	18.11
D7	-	-	gypsy	-	-	484.2	0.062	8256	988	7268	60.56
D8	-	-	gypsy	-	-	290.2	0.079	8275	611	7664	84.15
D9	-	-	gypsy	-	-	1109.1	0.043	8265	2119	6146	58.01
H4	-	-	gypsy	-	-	1162.9	0.041	8215	2326	5889	79.69
H5	-	-	gypsy	-	-	594.2	0.055	8261	1293	6968	80.96
H6	-	-	gypsy	-	-	3613.6	0.028	8264	5294	2970	118.58
G4	-	-	gypsy	-	-	274.4	0.08	8285	604	7681	56.74
G5	-	-	gypsy	-	-	9.346	0.428	8285	21	8264	98.18
H11	water	water	gypsy	-	-	0	-	8071	0	8071	42.33
D10	-	-	HMS	-	-	208.202	0.092	8281	457	7824	89.89
D11	-	-	HMS	-	-	374.902	0.069	8273	810	7463	92.44
D12	-	-	HMS	-	-	110.902	0.122	8278	259	8019	89.25
B10	-	-	HMS	-	-	307.902	0.075	8278	676	7602	89.25
B11	-	-	HMS	-	-	236.902	0.088	7720	496	7224	107.1
B12	-	-	HMS	-	-	117.902	0.118	8286	274	8012	82.88
C10	-	-	HMS	-	-	206.902	0.091	8284	460	7824	94.99
C11	-	-	HMS	-	-	230.502	0.086	8268	516	7752	79.05
C12	-	-	HMS	-	-	158.902	0.103	8262	362	7900	136.43
E10	-	-	HMS	-	-	194.002	0.096	8272	421	7851	130.69
E11	-	-	HMS	-	-	363.702	0.07	8278	789	7489	120.49
E12	-	-	HMS	-	-	124.302	0.121	7658	262	7396	87.98
F7	-	-	HMS	-	-	16.602	0.322	7849	37	7812	137.06
F8	-	-	HMS	-	-	11.252	0.37	8263	28	8235	85.43
F9	-	-	HMS	-	-	0.42	0.98	8280	4	8276	84.41
F10	-	-	HMS	-	-	210.502	0.091	8268	460	7808	102.64
F11	-	-	HMS	-	-	377.902	0.068	8272	823	7449	91.16
F12	-	-	HMS	-	-	138.102	0.112	7954	307	7647	107.1
G7	-	-	HMS	-	-	12.922	0.346	8184	32	8152	133.24
G8	-	-	HMS	-	-	7.238	0.45	8272	19	8253	138.34
G9	-	-	HMS	-	-	0	-	8268	0	8268	80.58
H7	-	-	HMS	-	-	17.902	0.299	7916	43	7873	110.29
H8	-	-	HMS	-	-	7.027	0.438	8249	20	8229	138.98
H9	-	-	HMS	-	-	1.163	0.8	8260	6	8254	84.41
A10	-	-	HMS	-	-	237.602	0.085	8275	538	7737	86.7
A11	-	-	HMS	-	-	231.102	0.085	8291	526	7765	109.65
A12	-	-	HMS	-	-	143.602	0.108	8274	332	7942	75.86
G12	water	water	HMS	-	-	1.398	1.475	2508	1	2507	18.11
